# Deciphering the mRNA-lncRNA-miRNA interaction landscape in human pluripotency

**DOI:** 10.1101/2022.04.12.488044

**Authors:** Arindam Ghosh, Anup Som

**Author notes:** Corresponding Author: Anup Som.

## Abstract

Human embryonic stem cells offer a huge potential for the study of early human development and for application in biomedical sciences. Growing evidence has shown that besides the protein coding genes, the non-coding elements of the human genome play a crucial role in maintaining its property of self renewal and in cell fate determination. However, a clear understanding of this regulatory mechanism and the landscape of interactions between the coding and non-coding elements was still lacking. To fill in this void, we use transcriptomic data from RNA-seq and small RNA-seq experiments to reconstruct the core pluripotency circuitry involving mRNAs, lncRNAs and miRNAs. The overall interaction landscape revealed an alternate circuit for the maintenance of pluripotency devoid of the classic pluripotency transcription factors NANOG, SOX2 and POU5F1. We also identified networks specific to the naive and primed states of human pluripotency revealing a new set of transcriptomic markers that could not only be used to differentiate pluripotent state from non-pluripotent state but also to identify the intra-pluripotency state. The lncRNA DANT1 was found to be crucial in determination to the two pluripotency states as it formed a bridge between the naive and primed state specific pluripotency networks. Further, we also identified and computationally validated putative ceRNA mechanism involving DANT1, the miRNAs hsa-miR-30c-2-3p, hsa-miR-210-3p and hsa-let-7b-5p, and several key pluripotency related genes including PTPRZ1, SALL2, TOX3, ZNF695, and ZYG11A which warrants further experimental validation.

**HIGHLIGHTS:**

- Reconstructed the key MLMi circuitry underlying human pluripotency by combining RNA-Seq data and known interaction information.
- Identified an alternate pluripotency circuit devoid of classic pluripotency transcription factors NANOG, SOX2 and POU5F1.
- Predicted a new set of markers that can not only distinguish between pluripotent and non-pluripotent states but also identify the intra-pluripotency state.
- Identified novel putative function of lncRNA DANT1 as ceRNA in formation of naive and primed state pluripotency.
- DANT1 harbours binding sites for miRNAs hsa-miR-30c-2-3p, hsa-miR-210-3p and hsa-let-7b-5p.
