## Supplementary File 1 for "Deciphering the mRNA-lncRNA-miRNA interaction landscape in human pluripotency"

### Sheet: Samples
Supplementary File 1: Details of raw RNA-seq and miRNA-seq data included in the study
S.No.	StudyAccession	SampleAccession	SampleType	RunAccession	InstrumentModel	LibraryLayout	SampleTitle	CellLine	References
RNA-Seq
1	PRJNA484413	SAMN09764695	Pluripotent	SRR7643154	Illumina HiSeq 2500	PAIRED	hESC_1	H9	(Spencer et al. 2020)
2		SAMN09764714		SRR7643155			hESC_2
3		SAMN09764713		SRR7643156			hESC_3
4		SAMN09764712		SRR7643157			hESC_4
5		SAMN09764699	Non-Pluripotent	SRR7643170			HSVEC_1
6		SAMN09764698		SRR7643171			HSVEC_2
7		SAMN09764697		SRR7643172			HSVEC_3
8		SAMN09764696		SRR7643173			HSVEC_4
9	PRJNA270993	SAMN03272109	Pluripotent	SRR1732018	Illumina HiSeq 2500	PAIRED	D0_undiff_1_1	RUES2	(Szabo et al. 2015)
10		SAMN03272156		SRR1732019			D0_undiff_1_2
11		SAMN03272137		SRR1732020			D0_undiff_1_3
12		SAMN03272147		SRR1732021			D0_undiff_1_4
13		SAMN03272123		SRR1732022			D0_undiff_1_5
14		SAMN03272102		SRR1732023			D0_undiff_1_6
15		SAMN03272159		SRR1732024			D0_undiff_1_7
16		SAMN03272166		SRR1732025			D0_undiff_2_1
17		SAMN03272116		SRR1732026			D0_undiff_2_2
18		SAMN03272146		SRR1732027			D0_undiff_2_3
19		SAMN03272149		SRR1732028			D0_undiff_2_4
20		SAMN03272135		SRR1732029			D0_undiff_2_5
21		SAMN03272097		SRR1732030			D0_undiff_2_6
22		SAMN03272100		SRR1732031			D0_undiff_2_7
23		SAMN03272096		SRR1732032			D0_undiff_3_1
24		SAMN03272098		SRR1732033			D0_undiff_3_2
25		SAMN03272101		SRR1732034			D0_undiff_3_3
26		SAMN03272165		SRR1732035			D0_undiff_3_4
27		SAMN03272150		SRR1732036			D0_undiff_3_5
28		SAMN03272134		SRR1732037			D0_undiff_3_6
29		SAMN03272099		SRR1732038			D0_undiff_3_7
30		SAMN03272143	Non-Pluripotent	SRR1732073			D14_cardio_1_1
31		SAMN03272105		SRR1732074			D14_cardio_1_2
32		SAMN03272158		SRR1732075			D14_cardio_1_3
33		SAMN03272154		SRR1732076			D14_cardio_1_4
34		SAMN03272115		SRR1732077			D14_cardio_1_5
35		SAMN03272141		SRR1732078			D14_cardio_2_1
36		SAMN03272118		SRR1732079			D14_cardio_2_2
37		SAMN03272138		SRR1732080			D14_cardio_2_3
38		SAMN03272132		SRR1732081			D14_cardio_2_4
39		SAMN03272122		SRR1732082			D14_cardio_2_5
40		SAMN03272114		SRR1732083			D14_cardio_2_6
41		SAMN03272157		SRR1732084			D14_cardio_3_1
42		SAMN03272117		SRR1732085			D14_cardio_3_2
43		SAMN03272112		SRR1732086			D14_cardio_3_3
44		SAMN03272162		SRR1732087			D14_cardio_3_4
45		SAMN03272136		SRR1732088			D14_cardio_3_5
miRNA-Seq
1	PRJNA282001	SAMN03565555	Non-Pluripotent	SRR1988283	Illumina HiSeq 2500	SINGLE	HLF (Sample 4)		(Jönsson et al. 2015)
2		SAMN03565556		SRR1988284			HLF (Sample 5)
3		SAMN03565557		SRR1988285			HLF (Sample 6)
4		SAMN03565558		SRR1988286			HLF (Sample 7)
5		SAMN03565559	Pluripotent	SRR1988287			ES cells (Sample 8)	H9
6		SAMN03565560		SRR1988288			ES cells (Sample 9)
7		SAMN03565561		SRR1988289			ES cells (Sample 10)
8		SAMN03565562		SRR1988290			ES cells (Sample 11)
9	PRJNA162685	SAMN00990520	Pluripotent	SRR493008	Illumina HiSeq 2000	SINGLE	ESC BG01 rep1	BG01	(Hu et al., 2012)
10		SAMN00990521		SRR493009			ESC BG01 rep2
11		SAMN00990523	Non-Pluripotent	SRR493011			fetal RPE
12		SAMN00990524	Pluripotent	SRR493012			ESC H9 ESC	H9
13		SAMN00990527	Non-Pluripotent	SRR493015			ES-RPE H9
14	PRJNA422248	SAMN08168951	Pluripotent	SRR6372849	Illumina HiSeq 2500	SINGLE	PSC_1	H9	(Garate et al., 2018)
15		SAMN08168959		SRR6372850			PSC_2
16		SAMN08168958		SRR6372851			PSC_3
17		SAMN08168954	Non-Pluripotent	SRR6372855			Cardiomyocytes_1
18		SAMN08168953		SRR6372856			Cardiomyocytes_2
19		SAMN08168952		SRR6372857			Cardiomyocytes_3
References
Garate, X., La Greca, A., Neiman, G., Blüguermann, C., Santín Velazque, N.L., Moro, L.N., Luzzani, C., Scassa, M.E., Sevlever, G.E., Romorini, L., et al. (2018). Identification of the miRNAome of early mesoderm progenitor cells and cardiomyocytes derived from human pluripotent stem cells. Sci. Rep. 8, 8072.
Hu, G., Huang, K., Yu, J., Gopalakrishna-Pillai, S., Kong, J., Xu, H., Liu, Z., Zhang, K., Xu, J., Luo, Y., et al. (2012). Identification of miRNA signatures during the differentiation of hESCs into retinal pigment epithelial cells. PLoS ONE 7, e37224.
Jönsson, M.E., Nelander Wahlestedt, J., Åkerblom, M., Kirkeby, A., Malmevik, J., Brattaas, P.L., Jakobsson, J., and Parmar, M. (2015). Comprehensive analysis of microRNA expression in regionalized human neural progenitor cells reveals microRNA-10 as a caudalizing factor. Development 142, 3166–3177.
Spencer, H.L., Sanders, R., Boulberdaa, M., Meloni, M., Cochrane, A., Spiroski, A.-M., Mountford, J., Emanueli, C., Caporali, A., Brittan, M., et al. (2020). The LINC00961 transcript and its encoded micropeptide, small regulatory polypeptide of amino acid response, regulate endothelial cell function. Cardiovasc. Res. 116, 1981–1994.
Szabo, L., Morey, R., Palpant, N.J., Wang, P.L., Afari, N., Jiang, C., Parast, M.M., Murry, C.E., Laurent, L.C., and Salzman, J. (2015). Statistically based splicing detection reveals neural enrichment and tissue-specific induction of circular RNA during human fetal development. Genome Biol. 16, 126.
